# Insect REPAT proteins mediate cross-kingdom communication in microbe–insect–plant interactions

**DOI:** 10.64898/2026.08.03.742523

**Authors:** Rosa Esmeralda Becerra, Adrià Mengual-Martí, Ada Frattini, Victor Flors, Chaymaa Riahi, Meritxell Pérez-Hedo, Alberto Urbaneja, Salvador Herrero, Cristina Crava

## Abstract

Plant–herbivore interactions are embedded within complex ecological networks in which microorganisms associated with either partner can reshape interactions across trophic levels. Yet how microbial infections of herbivorous insects alter the molecular signals they deliver to plants remains largely unexplored. Here, we identify REPAT proteins as key molecular mediators linking microbial infection in caterpillars to plant defense responses. Comparative genomic analyses revealed that REPATs comprise an insect protein family that has expanded in Lepidoptera, with a conserved β-REPAT lineage and rapidly diversifying α- and γ-REPAT lineages, the latter encompassing most REPATs previously implicated in plant interactions. Proteomic analyses of caterpillar oral secretions revealed that viruses with contrasting infection strategies exerted opposite effects on REPAT abundance. Infection with the lethal baculovirus Spodoptera exigua multiple nucleopolyhedrovirus (SeMNPV) increased the abundance of multiple REPAT proteins, whereas infection with the persistent, covert iflavirus Spodoptera exigua iflavirus 1 (SeIV1) consistently reduced REPAT abundance across dietary conditions. These changes were associated with reciprocal effects on plant defense: herbivory by SeMNPV-infected larvae attenuated jasmonate-associated responses in tomato, whereas SeIV1-infected larvae enhanced defense activation in pepper. Together, our findings reveal that viral infection of the herbivore can propagate across trophic levels and reshape plant responses to herbivory by altering the repertoire of effectors delivered during feeding, uncovering a mechanism through which insect–microbe interactions can influence plant defense.
