## Supplementary Dataset S1 for "Insect REPAT proteins mediate cross-kingdom communication in microbe–insect–plant interactions"

### Sheet: T. absoluta(ASM2758018.1)
Name	Chr ID	Chr name	Start	End	Lenght	Strand	Introns	Lenght nt	Lenght AA	Sign Pep	MBF2 motif	Gene ID
Tuta-βREPAT1	CM055290.1	Chr9	737749	738885	1136	+	1	333	110	YES	YES	6817
Tuta-βREPAT2	CM055287.1	Chr6	11697523	11701196	3673	+	1	333	110	YES	YES	2762
Tuta-βREPAT3	CM055291.1	Chr10	6319699	6322901	3202	+	1	333	110	YES	YES	9860
Tuta-βREPAT4	CM055292.1	Chr11	17922031	17926244	4213	+	1	327	108	YES	YES	7761
Tuta-βREPAT5a	CM055292.1	Chr11	17853514	17858197	4683	+	1	324	107	YES	YES	7759
Tuta-βREPAT5b	CM055292.1	Chr11	17844016	17846681	2665	+	1	327	108	YES	YES	7758
Tuta-βREPAT6	CM055292.1	Chr11	17682927	17684102	1175	+	1	342	113	YES	YES	7755
Tuta-βREPAT7a	CM055291.1	Chr10	8349552	8348654	-898	-	1	342	113	YES	YES	9937
Tuta-βREPAT7b	CM055295.1	Chr14	10528718	10529520	802	+	1	330	109	YES	YES
Tuta-βREPAT7c	CM055295.1	Chr14	10534743	10533641	-1102	-	1	333	110	YES	YES	9600
Tuta-βREPAT7d	CM055295.1	Chr14	10551818	10561163	9345	+	1	333	110	YES	YES	9601
Tuta-βREPAT8	CM055304.1	Chr23	12408490	12408957	467	+	0	468	155	YES	YES	4990
Tuta-βREPAT11	CM055304.1	Chr23	12411163	12411501	338	+	0	339	112	YES	YES	4991
Tuta-βREPAT12	CM055304.1	Chr23	12399906	12400265	359	+	0	360	119	YES	YES	4988
Tuta-βREPAT13	CM055304.1	Chr23	12286527	12288029	1502	+	0	1503	500	YES	YES	4982
Tuta-βREPAT15	CM055307.1	Chr26	6863685	6865247	1562	+	1	351	116	YES	YES	8394
Tuta-βREPAT16	CM055289.1	Chr8	18348429	18343703	-4726	-	1	333	110	YES	YES	9756
Tuta-βREPAT17	CM055282.1	Chr1	5125633	5126148	515	+	0	516	171	YES	YES	4126
Tuta-γREPAT1	CM055303.1	Chr 22	7628721	7626427	-2294	-	2	363	120	YES	YES	1377
Tuta-γREPAT2	CM055303.1	Chr 22	10670356	10667595	-2761	-	2	363	120	YES	YES	1278
Tuta-γREPAT3	CM055303.1	Chr 22	10672163	10675518	3355	+	2	360	119	YES	YES	1277
Tuta-γREPAT4	CM055303.1	Chr 22	10683203	10681126	-2077	-	2	360	119	YES	YES	1276
Tuta-γREPAT5	CM055303.1	Chr 22	10690208	10687539	-2669	-	2	357	118	YES	YES	1275

### Sheet: S.exigua(GCA_902829305.4)
Name	Chr ID	Chr name	Start	End	Lenght	Strand	Introns	Lenght nt	Lenght AA	Sign Pep	MBF2 motif	Gene ID	Acc. Number NCBI (oct 2025)	NCBI name
Sexi-βREPAT-1	LR824605.2	Chr 4	15825830	15827175	1345	+	1	330	109	YES	YES		AFH57153.1	REPAT33
Sexi-βREPAT-2	LR824608.2	Chr 7	8165331	8166044	713	+	1	333	110	YES	YES		AFH57151.1	REPAT31
Sexi-βREPAT-3	LR824609.2	Chr 8	9342461	9349351	6890	+	1	333	110	YES	YES		AFH57152.1	REPAT32
Sexi-βREPAT-4	LR824612.2	Chr 11	8600467	8597983	-2484	-	1	339	112	YES	YES
Sexi-βREPAT-5	LR824612.2	Chr 11	8623375	8621221	-2154	-	1	321	106	YES	YES
Sexi-βREPAT-6	LR824612.2	Chr 11	8863831	8870555	6724	+	1	345	114	YES	YES
Sexi-βREPAT-7a	LR824616.2	Chr 15	11473953	11471660	-2293	-	1	342	113	YES	YES
Sexi-βREPAT-7b	LR824616.2	Chr 15	11476897	11475919	-978	-	1	345	114	YES	YES
Sexi-βREPAT-8a	LR824625.2	Chr 24	6249686	6249192	-494	-	0	495	164	YES	YES
Sexi-βREPAT-8b	LR824625.2	Chr 24	8464117	8464539	422	+	0	423	140	YES	YES
Sexi-βREPAT-10	LR824625.2	Chr 24	8453092	8453436	344	+	0	345	114	YES	YES
Sexi-βREPAT-11a	LR824625.2	Chr 24	8456904	8457239	335	+	0	336	111	YES	YES
Sexi-βREPAT-11b	LR824625.2	Chr 24	8457639	8457977	338	+	0	339	112	YES	YES
Sexi-βREPAT-12	LR824625.2	Chr 24	8471034	8471393	359	+	0	360	119	YES	YES		AFH57150.1	REPAT30
Sexi-βREPAT-13a	LR824625.2	Chr 24	8550362	8549841	-521	-	0	522	173	YES	YES		AFH57147.1	REPAT27
Sexi-βREPAT-13b	LR824625.2	Chr 24	8552848	8551808	-1040	-	0	1041	346	YES	YES
Sexi-βREPAT-13c	LR824625.2	Chr 24	8557507	8556284	-1223	-	0	1224	407	YES	YES
Sexi-βREPAT-13d	LR824625.2	Chr 24	8568468	8567428	-1040	-	0	1041	346	YES	YES
Sexi-βREPAT-15	LR824628.2	Chr 27	708260	712219	3959	+	1	345	114	YES	YES
Sexi-βREPAT-16	LR824631.2	Chr 30	5071480	5073066	1586	+	1	327	108	YES	YES		AFH57154.1	REPAT34
Sexi-βREPAT-17	LR824601.2	Chr Z	2263001	2263462	461	+	0	462	153	YES	YES	CAH0703157.1
Sexi-αREPAT1	LR824622.2	Chr 21	7251720	7250978	-742	-	1	354	117	YES	NO		AFH57142.1	REPAT22
Sexi-αREPAT2	LR824622.2	Chr 21	7258236	7257555	-681	-	1	426	141	YES	NO		AFH57146.1	REPAT26
Sexi-αREPAT3	LR824622.2	Chr 21	7263833	7262461	-1372	-	1	420	139	YES	NO		AFH57145.1	REPAT25
Sexi-αREPAT4	LR824622.2	Chr 21	7267953	7268815	862	+	1	492	163	YES	NO		AFH57134.1	REPAT14
Sexi-αREPAT5	LR824622.2	Chr 21	7271583	7271043	-540	-	1	423	140	YES	NO		ACS26246.1	repat5
Sexi-αREPAT6	LR824622.2	Chr 21	7276077	7275561	-516	-	1	420	139	YES	NO		AFH57136.1	REPAT16
Sexi-αREPAT7	LR824622.2	Chr 21	7284258	7285144	886	+	1	471	156	YES	NO		AFH57135.1	REPAT15
Sexi-αREPAT8	LR824622.2	Chr 21	7293243	7292488	-755	-	1	399	132	YES	NO		AFH57139.1	REPAT19
Sexi-αREPAT9	LR824622.2	Chr 21	7297053	7296571	-482	-	1	393	130	YES	NO		AFH57141.1	REPAT21
Sexi-αREPAT10	LR824622.2	Chr 21	7299685	7300630	945	+	1	405	134	YES	NO		AFH57133.1	REPAT13
Sexi-αREPAT11	LR824622.2	Chr 21	7304014	7303191	-823	-	1	399	132	YES	NO		AFH57138.1	REPAT18
Sexi-αREPAT12	LR824622.2	Chr 21	7315630	7316230	600	+	1	411	136	YES	NO		ACI90726.1	REPAT1
Sexi-αREPAT13	LR824622.2	Chr 21	7318758	7317911	-847	-	1	408	135	YES	NO		ABO64232.1	Repat2
Sexi-αREPAT14	LR824622.2	Chr 21	7323201	7323901	700	+	1	426	141	YES	NO		ABO64233.1	Repat3
Sexi-αREPAT15	LR824622.2	Chr 21	7334384	7333727	-657	-	1	408	135	YES	NO	CAH0696303.1
Sexi-αREPAT16	LR824622.2	Chr 21	7339442	7338815	-627	-	1	411	136	YES	NO
Sexi-αREPAT17	LR824622.2	Chr 21	7343911	7343291	-620	-	1	408	135	YES	NO		ABO64234.1	Repat4
Sexi-αREPAT18	LR824622.2	Chr 21	7348228	7347608	-620	-	1	408	135	YES	NO		ABO64234.1	Repat4
Sexi-αREPAT19	LR824622.2	Chr 21	7352685	7353349	664	+	1	411	136	YES	NO		ABO64234.1	Repat4
Sexi-αREPAT20	LR824622.2	Chr 21	7358421	7357423	-998	-	1	396	131	YES	NO		ACS26247.1	Repat6
Sexi-αREPAT21	LR824622.2	Chr 21	7363515	7362923	-592	-	1	414	137	YES	NO
Sexi-αREPAT22	LR824622.2	Chr 21	7370749	7369651	-1098	-	1	459	152	YES	NO		AFH57144.1	REPAT24
Sexi-αREPAT23	LR824622.2	Chr 21	7378756	7377741	-1015	-	1	456	151	YES	NO	CAH0696304.1	AFH57143.1	REPAT23
Sexi-αREPAT24	LR824622.2	Chr 21	7392166	7391167	-999	-	1	456	151	YES	NO
Sexi-αREPAT25	LR824622.2	Chr 21	7409034	7408031	-1003	-	1	459	152	YES	NO	CAH0696304.1	AFH57143.1	REPAT23
Sexi-αREPAT26	LR824622.2	Chr 21	7422875	7421872	-1003	-	1	459	152	YES	NO	CAH0696304.1	AFH57143.1	REPAT23
Sexi-αREPAT27	LR824622.2	Chr 21	7436847	7437479	632	+	1	414	137	YES	NO		AEK50323.1	REPAT8
Sexi-αREPAT28	LR824622.2	Chr 21	7441647	7442281	634	+	1	411	136	YES	NO		AFH57130.1	REPAT10
Sexi-αREPAT29	LR824622.2	Chr 21	7445275	7445928	653	+	1	411	136	YES	NO	CAH0696305.1	AFH57129.1	REPAT9
Sexi-αREPAT30	LR824622.2	Chr 21	7449286	7449939	653	+	1	411	136	YES	NO	CAH0696305.1	AFH57129.1	REPAT9
Sexi-γREPAT1	LR824622.2	Chr 21	7455254	7454180	-1074	-	1	366	121	YES	YES	CAH0696306.1	AFH57158.1	REPAT38
Sexi-γREPAT2	LR824622.2	Chr 21	7460491	7459972	-519	-	1	366	121	YES	YES		AFH57155.1	REPAT35
Sexi-γREPAT3	LR824622.2	Chr 21	7465075	7464414	-661	-	1	366	121	YES	YES	CAH0696308.1	AFH57157.1	REPAT37
Sexi-γREPAT4	LR824622.2	Chr 21	7468417	7467925	-492	-	1	366	121	YES	YES	CAH0696309.1	AFH57157.1	REPAT37
Sexi-γREPAT5	LR824622.2	Chr 21	7475456	7474921	-535	-	1	366	121	YES	YES	CAH0696310.1	AFH57156.1	REPAT36
Sexi-γREPAT6	LR824622.2	Chr 21	7501631	7500720	-911	-	1	390	129	YES	YES	CAH0696311.1	AFH57166.1	REPAT46
Sexi-γREPAT7	LR824622.2	Chr 21	7503877	7504842	965	+	1	600	199	YES	YES	CAH0696312.1	AFH57162.1	REPAT42
Sexi-γREPAT8	LR824622.2	Chr 21	7507326	7506309	-1017	-	1	390	129	YES	YES
Sexi-γREPAT9	LR824622.2	Chr 21	7511455	7512576	1121	+	1	528	175	YES	YES	CAH0696312.1	AFH57163.1	REPAT43
Sexi-γREPAT10	LR824622.2	Chr 21	7518617	7517952	-665	-	1	456	151	YES	YES	CAH0696313.1	AFH57159.1	REPAT39
Sexi-γREPAT11	LR824622.2	Chr 21	7519581	7520205	624	+	1	456	151	YES	YES		AFH57161.1	REPAT41
Sexi-γREPAT12	LR824622.2	Chr 21	7522878	7522249	-629	-	1	456	151	YES	YES	CAH0696315.1	AFH57160.1	REPAT40
Sexi-γREPAT13	LR824622.2	Chr 21	7526145	7525515	-630	-	1	456	151	YES	YES	CAH0696316.1
Sexi-γREPAT14	LR824622.2	Chr 21	7567566	7568620	1054	+	1	420	139	YES	YES
Sexi-γREPAT15	LR824622.2	Chr 21	7570713	7571750	1037	+	1	402	133	YES	YES
Sexi-γREPAT16	LR824622.2	Chr 21	7574406	7573628	-778	-	1	399	132	YES	NO	CAH0696319.1
Sexi-γREPAT17	LR824622.2	Chr 21	7576117	7577159	1042	+	1	426	141	YES	YES	CAH0696320.1
Sexi-γREPAT18	LR824622.2	Chr 21	7581783	7582795	1012	+	1	426	141	YES	YES
Sexi-γREPAT19	LR824622.2	Chr 21	7586802	7585549	-1253	-	1	426	141	YES	YES	CAH0696322.1
Sexi-γREPAT20	LR824622.2	Chr 21	7588306	7589043	737	+	1	399	132	YES	YES	CAH0696323.1
Sexi-γREPAT21	LR824622.2	Chr 21	7591755	7590732	-1023	-	1	360	119	YES	YES
Sexi-γREPAT22	LR824622.2	Chr 21	7593308	7594048	740	+	1	399	132	YES	NO
Sexi-γREPAT23	LR824622.2	Chr 21	7597624	7596616	-1008	-	1	360	119	YES	YES
Sexi-γREPAT24	LR824622.2	Chr 21	7599171	7600044	873	+	1	399	132	YES	NO	CAH0696324.1
Sexi-γREPAT25	LR824622.2	Chr 21	7602825	7601804	-1021	-	1	360	119	YES	YES
Sexi-γREPAT26	LR824622.2	Chr 21	7604276	7605067	791	+	1	399	132	YES	YES	CAH0696324.1
Sexi-γREPAT27	LR824622.2	Chr 21	7627835	7620324	-7511	-	1	399	132	YES	YES
Sexi-γREPAT28	LR824622.2	Chr 21	7629372	7630685	1313	+	1	426	141	YES	YES
Sexi-γREPAT29	LR824622.2	Chr 21	7653196	7652367	-829	-	1	438	145	YES	YES		AFH57164.1	REPAT44
Sexi-γREPAT30	LR824622.2	Chr 21	7656189	7659583	3394	+	1	402	133	YES	YES		QOW17653.1	REPAT

### Sheet: S. frug(GCF_023101765.2 )
Name	Chr ID	Chr name	Start	End	Lenght	Strand	Introns	Lenght nt	Lenght AA	Sign Pep	MBF2 motif	Gene ID
Sfru-βREPAT-1	NC_064231.1	Chr 20	5401927	5402910	983	+	1	330	109	YES	YES	LOC118282323
Sfru-βREPAT-2a	NC_064234.1	Chr 23	7447165	7447992	827	+	1	333	110	YES	YES	LOC118267327
Sfru-βREPAT-2b	NC_064234.1	Chr 23	14480660	14481479	819	+	1	333	110	YES	YES	LOC126912182
Sfru-βREPAT-3	NC_064239.1	Chr 28	5714367	5709395	-4972	-	1	333	110	YES	YES	LOC118265420
Sfru-βREPAT-4	NC_064241.1	Chr 30	5916628	5919474	2846	+	1	339	112	YES	YES
Sfru-βREPAT-5	NC_064241.1	Chr 30	5893762	5895282	1520	+	1	321	106	YES	YES	LOC118269832
Sfru-βREPAT-6	NC_064241.1	Chr 30	5676749	5671080	-5669	-	1	345	114	YES	YES	LOC118269918
Sfru-βREPAT-7a	NC_064214.1	Chr 3	9756631	9760724	4093	+	1	342	113	YES	YES	LOC118273989
Sfru-βREPAT-7b	NC_064214.1	Chr 3	9753666	9755012	1346	+	1	342	113	YES	YES	LOC118274230
Sfru-βREPAT-8a	NC_064225.1	Chr 14	5431504	5431013	-491	-	0	492	163	YES	YES	LOC118279406
Sfru-βREPAT-8b	NC_064225.1	Chr 14	7350906	7351325	419	+	0	420	139	YES	YES	LOC118279165
Sfru-βREPAT-10	NC_064225.1	Chr 14	7342972	7343328	356	+	0	357	118	YES	YES
Sfru-βREPAT-11a	NC_064225.1	Chr 14	7345793	7346128	335	+	0	336	111	YES	YES	LOC118279168
Sfru-βREPAT-11b	NC_064225.1	Chr 14	7346556	7346894	338	+	0	339	112	YES	YES	LOC118279167
Sfru-βREPAT-12	NC_064225.1	Chr 14	7355904	7356263	359	+	0	360	119	YES	YES	LOC118279166
Sfru-βREPAT-13a	NC_064225.1	Chr 14	7448037	7447483	-554	-	0	555	184	YES	YES	LOC118279245
Sfru-βREPAT-13b	NC_064225.1	Chr 14	7454965	7453925	-1040	-	0	1041	346	YES	YES	LOC118279243
Sfru-βREPAT-16	NC_064232.1	Chr 21	3320738	3323038	2300	+	1	327	108	YES	YES	LOC118280408
Sfru-βREPAT-15	NC_064233.1	Chr 22	2045336	2051252	5916	+	1	345	114	YES	YES	LOC118279855
Sfru-βREPAT-17	NC_064236.1	Chr 25	21831452	21830970	-482	-	0	483	160	YES	YES	LOC118268574
Sfru-αREPAT1	NC_064221.1	Chr 10	5016833	5017889	1056	+	1	423	140	YES	NO
Sfru-αREPAT2	NC_064221.1	Chr 10	5013133	5014128	995	+	1	423	140	YES	NO	LOC118277159
Sfru-αREPAT3	NC_064221.1	Chr 10	5008496	5002061	-6435	-	2	501	166	YES	NO	LOC118277142
Sfru-αREPAT4	NC_064221.1	Chr 10	4999773	5000739	966	+	1	423	140	YES	NO
Sfru-αREPAT5	NC_064221.1	Chr 10	4996584	4998335	1751	+	1	414	137	YES	NO	LOC118277164
Sfru-αREPAT6	NC_064221.1	Chr 10	4989915	4990805	890	+	1	465	154	YES	NO	LOC126910609
Sfru-αREPAT7	NC_064221.1	Chr 10	4985812	4984871	-941	-	1	474	157	YES	NO	LOC118277149
Sfru-αREPAT8	NC_064221.1	Chr 10	4980052	4981055	1003	+	1	384	127	YES	NO	LOC118277172
Sfru-αREPAT9	NC_064221.1	Chr 10	4977289	4978386	1097	+	1	393	130	YES	NO	LOC118277172
Sfru-αREPAT10	NC_064221.1	Chr 10	4973002	4971350	-1652	-	1	408	135	YES	NO	LOC118277170
Sfru-αREPAT11	NC_064221.1	Chr 10	4962988	4970012	7024	+	1	387	128	YES	NO
Sfru-αREPAT12	NC_064221.1	Chr 10	4952885	4953958	1073	+	1	423	140	YES	NO	LOC118277163
Sfru-αREPAT13	NC_064221.1	Chr 10	4948926	4946845	-2081	-	1	399	132	YES	NO	LOC118277171
Sfru-αREPAT14	NC_064221.1	Chr 10	4943065	4943899	834	+	1	411	136	YES	NO	LOC118277169
Sfru-αREPAT15	NC_064221.1	Chr 10	4938436	4940557	2121	+	2	426	141	YES	NO	LOC118277161
Sfru-αREPAT16	NC_064221.1	Chr 10	4934391	4935396	1005	+	2	414	137	YES	NO	LOC118277167
Sfru-αREPAT17	NC_064221.1	Chr 10	4927871	4930022	2151	+	2	420	139	YES	NO	LOC118277165
Sfru-αREPAT18	NC_064221.1	Chr 10	4913678	4915039	1361	+	2	423	140	YES	NO	LOC118277165
Sfru-αREPAT19	NC_064221.1	Chr 10	4896308	4897632	1324	+	2	423	140	YES	NO	LOC118277162
Sfru-αREPAT20	NC_064221.1	Chr 10	4891783	4893063	1280	+	2	414	137	YES	NO	LOC126911126
Sfru-αREPAT21	NC_064221.1	Chr 10	4883717	4885041	1324	+	2	423	140	YES	NO	LOC118277162
Sfru-αREPAT22	NC_064221.1	Chr 10	4878233	4879531	1298	+	2	414	137	YES	NO	LOC118277162
Sfru-αREPAT23	NC_064221.1	Chr 10	4872490	4873873	1383	+	2	420	139	YES	NO	LOC126911126
Sfru-αREPAT24	NC_064221.1	Chr 10	4862903	4864131	1228	+	2	417	138	YES	NO	LOC126911127
Sfru-αREPAT25	NC_064221.1	Chr 10	4844175	4843387	-788	-	1	459	152	YES	NO	LOC118277151
Sfru-αREPAT26	NC_064221.1	Chr 10	4836408	4837117	709	+	1	459	152	YES	NO	LOC118277158
Sfru-αREPAT27	NC_064221.1	Chr 10	4834294	4835296	1002	+	1	435	144	YES	NO
Sfru-αREPAT28	NC_064221.1	Chr 10	4824253	4825148	895	+	1	441	146	YES	NO	LOC118277146
Sfru-γREPAT1	NC_064221.1	Chr 10	4818657	4820324	1667	+	1	366	121	YES	YES	LOC118277177
Sfru-γREPAT2	NC_064221.1	Chr 10	4814108	4814646	538	+	1	366	121	YES	YES	LOC118277180
Sfru-γREPAT3	NC_064221.1	Chr 10	4811937	4811431	-506	-	1	366	121	YES	YES	LOC118277179
Sfru-γREPAT4	NC_064221.1	Chr 10	4808677	4809188	511	+	1	366	121	YES	YES	LOC118277181
Sfru-γREPAT5	NC_064221.1	Chr 10	4803968	4804470	502	+	1	366	121	YES	YES	LOC118277181
Sfru-γREPAT6	NC_064221.1	Chr 10	4797327	4798052	725	+	1	390	129	YES	YES	LOC118277174
Sfru-γREPAT7	NC_064221.1	Chr 10	4790545	4791483	938	+	1	390	129	YES	YES
Sfru-γREPAT8	NC_064221.1	Chr 10	4785208	4784238	-970	-	1	498	165	YES	YES	LOC118277145
Sfru-γREPAT9	NC_064221.1	Chr 10	4780900	4781888	988	+	1	498	165	YES	YES	LOC118277144
Sfru-γREPAT10	NC_064221.1	Chr 10	4777895	4778867	972	+	1	513	170	YES	YES	LOC118277143
Sfru-γREPAT11	NC_064221.1	Chr 10	4775912	4776516	604	+	1	456	151	YES	YES	XP_050552309.1
Sfru-γREPAT12	NC_064221.1	Chr 10	4775135	4774519	-616	-	1	456	151	YES	YES	LOC118277157
Sfru-γREPAT13	NC_064221.1	Chr 10	4772046	4772650	604	+	1	456	151	YES	YES	LOC118277155
Sfru-γREPAT14	NC_064221.1	Chr 10	4771277	4770670	-607	-	1	459	152	YES	YES	LOC118277157
Sfru-γREPAT15	NC_064221.1	Chr 10	4768156	4768762	606	+	1	459	152	YES	YES	LOC118277156
Sfru-γREPAT16	NC_064221.1	Chr 10	4730040	4731125	1085	+	1	405	134	YES	NO	LOC118277288
Sfru-γREPAT17	NC_064221.1	Chr 10	4725374	4723481	-1893	-	1	423	140	YES	YES	LOC118277184
Sfru-γREPAT18	NC_064221.1	Chr 10	4720901	4721986	1085	+	1	432	143	YES	YES	LOC118277185
Sfru-γREPAT19	NC_064221.1	Chr 10	4718844	4717657	-1187	-	1	402	133	YES	YES

### Sheet: S. litura(GCF_002706865.1)
Name	Chr ID	Chr name	Start	End	Lenght	Strand	Introns	Lenght nt	Lenght AA	Sign Pep	MBF2 motif	Gene ID
Slitu-βREPAT1	NC_036195.1	Chr 9	14696163	14697152	989	+	1	330	109	YES	YES	XM_022960722.1
Slitu-βREPAT2	NC_036200.1	Chr 14	7935706	7936453	747	+	1	333	110	YES	YES	XM_022963777.1
Slitu-βREPAT3	NC_036193.1	Chr 7	10243155	10248661	5506	+	1	333	110	YES	YES	XM_022959261.1
Slitu-βREPAT4	NC_036208.1	Chr 22	7618678	7615843	-2835	-	1	339	112	YES	YES	XM_022970363.1
Slitu-βREPAT5	NC_036208.1	Chr 22	7642339	7640974	-1365	-	1	321	106	YES	YES
Slitu-βREPAT6	NC_036208.1	Chr 22	7864483	7869449	4966	+	1	345	114	YES	YES	XM_022970174.1
Slitu-βREPAT7b	NC_036206.1	Chr 20	9542082	9542808	726	+	1	342	113	YES	YES	XM_022969002.1
Slitu-βREPAT7a	NC_036206.1	Chr 20	9544607	9548288	3681	+	1	342	113	YES	YES	XM_022968767.1
Slitu-βREPAT8a	NC_036191.1	Chr 5	6665537	6665049	-488	-	0	489	162	YES	YES	XM_022981494.1
Slitu-βREPAT8f	NC_036191.1	Chr 5	8510058	8509633	-425	-	0	426	141	YES	YES	XM_022981547.1
Slitu-βREPAT9	NC_036191.1	Chr 5	6665898	6666257	359	+	0	360	119	NO	YES
Slitu-βREPAT10	NC_036191.1	Chr 5	8519173	8518814	-359	-	0	360	119	YES	YES
Slitu-βREPAT11a	NC_036191.1	Chr 5	8516245	8515910	-335	-	0	336	111	YES	YES
Slitu-βREPAT11b	NC_036191.1	Chr 5	8515485	8515147	-338	-	0	339	112	YES	YES	XM_022981550.1
Slitu-βREPAT12	NC_036191.1	Chr 5	8505531	8505172	-359	-	0	360	119	YES	YES	XM_022981549.1
Slitu-βREPAT13a	NC_036191.1	Chr 5	8409715	8410221	506	+	0	507	168	YES	YES	XM_022981746.1
Slitu-βREPAT13b	NC_036191.1	Chr 5	8395351	8396388	1037	+	0	1038	345	YES	YES	XM_022981833.1
Slitu-βREPAT15	NC_036196.1	Chr 10	655021	658857	3836	+	1	345	114	YES	YES	XM_022961448.1
Slitu-βREPAT16	NC_036205.1	Chr 19	4899009	4895999	-3010	-	1	327	108	YES	YES	XM_022968381.1
Slitu-βREPAT17	NC_036217.1	Chr Z	1504680	1504207	-473	-	0	474	157	YES	YES
Slitu-αREPAT1	NC_036198.1	Chr 12	5255974	5254885	-1089	-	1	366	121	YES	NO	XM_022962696.1
Slitu-αREPAT2	NC_036198.1	Chr 12	5264383	5263246	-1137	-	1	432	143	YES	NO	XM_022962680.1
Slitu-αREPAT3	NC_036198.1	Chr 12	5268528	5269695	1167	+	1	363	120	YES	NO	XM_022962676.1
Slitu-αREPAT4	NC_036198.1	Chr 12	5272732	5271392	-1340	-	1	369	122	YES	NO
Slitu-αREPAT5	NC_036198.1	Chr 12	5277985	5277134	-851	-	1	426	141	YES	NO
Slitu-αREPAT6	NC_036198.1	Chr 12	5280269	5281561	1292	+	1	474	157	YES	NO	XM_022962677.1
Slitu-αREPAT7	NC_036198.1	Chr 12	5293477	5292695	-782	-	1	393	130	YES	NO	XR_002696747.1 PREDICTED
Slitu-αREPAT8	NC_036198.1	Chr 12	5297768	5295984	-1784	-	1	393	130	YES	NO	XM_022962689.1
Slitu-αREPAT9	NC_036198.1	Chr 12	5303819	5302587	-1232	-	1	390	129	YES	NO	XM_022962693.1
Slitu-αREPAT10	NC_036198.1	Chr 12	5306276	5307702	1426	+	1	399	132	YES	NO	XM_022962692.1
Slitu-αREPAT11	NC_036198.1	Chr 12	5313665	5310581	-3084	-	1	396	131	YES	NO	XM_022962678.1
Slitu-αREPAT12	NC_036198.1	Chr 12	5320717	5319062	-1655	-	1	411	136	YES	NO	XM_022962684.1
Slitu-αREPAT13	NC_036198.1	Chr 12	5330847	5329212	-1635	-	1	411	136	YES	NO	XM_022962685.1
Slitu-αREPAT14	NC_036198.1	Chr 12	5338350	5338849	499	+	1	402	133	YES	NO	XM_022962690.1
Slitu-αREPAT15	NC_036198.1	Chr 12	5349966	5349247	-719	-	1	420	139	YES	NO	XM_022962681.1
Slitu-αREPAT16	NC_036198.1	Chr 12	5353449	5354130	681	+	1	408	135	YES	NO	XM_022962686.1
Slitu-αREPAT17	NC_036198.1	Chr 12	5356365	5355551	-814	-	1	405	134	YES	NO	XM_022962687.1
Slitu-αREPAT18	NC_036198.1	Chr 12	5360894	5361544	650	+	1	402	133	YES	NO	XM_022962675.1
Slitu-αREPAT19	NC_036198.1	Chr 12	5364966	5364150	-816	-	1	405	134	YES	NO	XM_022962713.1
Slitu-αREPAT20	NC_036198.1	Chr 12	5371040	5370258	-782	-	1	405	134	YES	NO
Slitu-αREPAT21	NC_036198.1	Chr 12	5377387	5376085	-1302	-	1	417	138	YES	NO	XM_022962608.1
Slitu-αREPAT22	NC_036198.1	Chr 12	5379411	5378002	-1409	-	1	384	127	YES	NO
Slitu-αREPAT23	NC_036198.1	Chr 12	5384893	5384060	-833	-	1	414	137	YES	NO	XM_022962617.1
Slitu-αREPAT24	NC_036198.1	Chr 12	5396074	5395244	-830	-	1	459	152	YES	NO	XM_022962777.1
Slitu-αREPAT25	NC_036198.1	Chr 12	5405576	5404690	-886	-	1	459	152	YES	NO	XM_022962593.1
Slitu-αREPAT26	NW_019224364.1	scaff	266847	267757	910	+	1	444	147	YES	NO	XM_022978395.1
Slitu-αREPAT27	NC_036208.1	Chr 22	8165637	8166761	1124	+	1	453	150	YES	NO	XM_022970143.1
Slitu-γREPAT1	NW_019224364.1	scaff	258349	259592	1243	+	1	366	121	YES	YES
Slitu-γREPAT2	NW_019224364.1	scaff	254087	254626	539	+	1	366	121	YES	YES	XM_022978413.1
Slitu-γREPAT3	NW_019224364.1	scaff	250003	250525	522	+	1	366	121	YES	YES	XM_022978390.1
Slitu-γREPAT4	NW_019224364.1	scaff	246677	247202	525	+	1	366	121	YES	YES	XM_022978391.1
Slitu-γREPAT5	NW_019224364.1	scaff	236325	237060	735	+	1	378	125	YES	YES	XR_002697225.1 PREDICTED
Slitu-γREPAT6	NW_019224364.1	scaff	234294	233267	-1027	-	1	549	182	YES	YES	XM_022978389.1
Slitu-γREPAT7	NW_019224364.1	scaff	231085	231963	878	+	1	480	159	YES	YES
Slitu-γREPAT8	NW_019224364.1	scaff	227487	228259	772	+	1	516	171	YES	YES
Slitu-γREPAT9	NW_019224364.1	scaff	225823	225195	-628	-	1	456	151	YES	YES	XM_022978407.1
Slitu-γREPAT10	NW_019224364.1	scaff	221912	222514	602	+	1	456	151	YES	YES	XM_022978408.1
Slitu-γREPAT11	NW_019224364.1	scaff	215977	216594	617	+	1	456	151	YES	YES	XM_022978406.1
Slitu-γREPAT12	NW_019224364.1	scaff	212422	213039	617	+	1	456	151	YES	YES
Slitu-γREPAT13	NW_019224364.1	scaff	166908	168706	1798	+	1	405	134	YES	YES	XM_022978402.1
Slitu-γREPAT14	NW_019224364.1	scaff	162733	161878	-855	-	1	426	141	YES	YES	XM_022978397.1
Slitu-γREPAT15	NW_019224364.1	scaff	159117	161299	2182	+	1	435	144	YES	YES	XM_022978401.1
Slitu-γREPAT16	NW_019224364.1	scaff	152719	151572	-1147	-	1	399	132	YES	YES	XR_002697227.1 PREDICTED

### Sheet: S. littoralis(GCA_902850265.1)
Name	Chr ID	Chr name	Start	End	Lenght	Strand	Introns	Lenght nt	Lenght AA	Sign Pep	MBF2 motif	Gene ID
Slitt-βREPAT-1	LR824535.2	Chr 4	15619066	15620299	1233	+	1	330	109	YES	YES
Slitt-βREPAT-2	LR824538.2	Chr 7	7925740	7926513	773	+	1	333	110	YES	YES
Slitt-βREPAT-3	LR824539.2	Chr 8	9570135	9576115	5980	+	1	333	110	YES	YES
Slitt-βREPAT-4	LR824542.2	Chr 11	8698977	8696331	-2646	-	1	339	112	YES	YES
Slitt-βREPAT-5	LR824542.2	Chr 11	8722097	8720731	-1366	-	1	321	106	YES	YES
Slitt-βREPAT-6	LR824542.2	Chr 11	8934350	8940200	5850	+	1	345	114	YES	YES
Slitt-βREPAT-7a	LR824546.2	Chr 15	11198542	11194856	-3686	-	1	342	113	YES	YES
Slitt-βREPAT-7b	LR824546.2	Chr 15	11201032	11200019	-1013	-	1	342	113	YES	YES
Slitt-βREPAT-8a	LR824555.2	Chr 24	6674695	6674207	-488	-	0	489	162	YES	YES
Slitt-βREPAT-8b	LR824555.2	Chr 24	8863806	8864231	425	+	0	426	141	YES	YES
Slitt-βREPAT-9	LR824555.2	Chr 24	6675061	6675420	359	+	0	360	119	NO	YES
Slitt-βREPAT-10	LR824555.2	Chr 24	8855612	8855965	353	+	0	354	117	YES	YES
Slitt-βREPAT-11a	LR824555.2	Chr 24	8858211	8858546	335	+	0	336	111	YES	YES
Slitt-βREPAT-11b	LR824555.2	Chr 24	8858969	8859307	338	+	0	339	112	YES	YES
Slitt-βREPAT-12	LR824555.2	Chr 24	8868727	8869086	359	+	0	360	119	YES	YES
Slitt-βREPAT-13a	LR824555.2	Chr 24	8956283	8955756	-527	-	0	528	175	YES	YES
Slitt-βREPAT-13b	LR824555.2	Chr 24	8960967	8959930	-1037	-	0	1038	345	YES	YES
Slitt-βREPAT-15	LR824560.2	Chr 29	721929	726492	4563	+	1	345	114	YES	YES
Slitt-βREPAT-16	LR824557.2	Chr 26	5616396	5617074	678	+	1	327	108	YES	YES
Slitt-βREPAT-17	LR824562.2	Chr Z	2674580	2675053	473	+	0	474	157	YES	YES
Slitt-αREPAT1	LR824552.2	Chr 21	7223028	7221576	-1452	-	1	366	121	YES	NO
Slitt-αREPAT10	LR824552.2	Chr 21	7271817	7274018	2201	+	1	399	132	YES	NO
Slitt-αREPAT11	LR824552.2	Chr 21	7276917	7275182	-1735	-	1	393	130	YES	NO
Slitt-αREPAT12	LR824552.2	Chr 21	7284245	7282680	-1565	-	1	420	139	YES	NO
Slitt-αREPAT13	LR824552.2	Chr 21	7287512	7288194	682	+	1	408	135	YES	NO
Slitt-αREPAT14	LR824552.2	Chr 21	7291569	7290850	-719	-	1	417	138	YES	NO
Slitt-αREPAT15	LR824552.2	Chr 21	7294270	7294933	663	+	1	405	134	YES	NO
Slitt-αREPAT16	LR824552.2	Chr 21	7297476	7296654	-822	-	1	405	134	YES	NO
Slitt-αREPAT17	LR824552.2	Chr 21	7301871	7302553	682	+	1	408	135	YES	NO
Slitt-αREPAT18	LR824552.2	Chr 21	7305958	7305149	-809	-	1	405	134	YES	NO
Slitt-αREPAT19	LR824552.2	Chr 21	7310416	7311098	682	+	1	408	135	YES	NO
Slitt-αREPAT2	LR824552.2	Chr 21	7233327	7232173	-1154	-	1	429	142	YES	NO
Slitt-αREPAT20	LR824552.2	Chr 21	7314565	7313746	-819	-	1	405	134	YES	NO
Slitt-αREPAT21	LR824552.2	Chr 21	7323928	7323150	-778	-	1	405	134	YES	NO
Slitt-αREPAT22	LR824552.2	Chr 21	7330197	7328496	-1701	-	1	408	135	YES	NO
Slitt-αREPAT23	LR824552.2	Chr 21	7334696	7333840	-856	-	1	414	137	YES	NO
Slitt-αREPAT24	LR824552.2	Chr 21	7340490	7339322	-1168	-	1	411	136	YES	NO
Slitt-αREPAT25	LR824552.2	Chr 21	7344721	7343904	-817	-	1	459	152	YES	NO
Slitt-αREPAT26	LR824552.2	Chr 21	7351397	7350491	-906	-	1	444	147	YES	NO
Slitt-αREPAT27	LR824542.2	Chr 11	9572512	9571598	-914	-	1			YES	NO
Slitt-αREPAT3	LR824552.2	Chr 21	7237275	7238382	1107	+	1	360	119	YES	NO
Slitt-αREPAT4	LR824552.2	Chr 21	7241668	7240210	-1458	-	1	414	137	YES	NO
Slitt-αREPAT5	LR824552.2	Chr 21	7248080	7246110	-1970	-	1	426	141	YES	NO
Slitt-αREPAT6	LR824552.2	Chr 21	7250746	7252191	1445	+	1	474	157	YES	NO
Slitt-αREPAT7	LR824552.2	Chr 21	7258569	7257636	-933	-	1	390	129	YES	NO
Slitt-αREPAT8	LR824552.2	Chr 21	7261231	7260390	-841	-	1	393	130	YES	NO
Slitt-αREPAT9	LR824552.2	Chr 21	7269431	7263933	-5498	-	1	393	130	YES	NO
Slitt-γREPAT-1	LR824552.2	Chr 21	7360471	7359241	-1230	-	1	366	121	YES	YES
Slitt-γREPAT-10	LR824552.2	Chr 21	7396090	7395478	-612	-	1	456	151	YES	YES
Slitt-γREPAT-11	LR824552.2	Chr 21	7400469	7399846	-623	-	1	456	151	YES	YES
Slitt-γREPAT-12	LR824552.2	Chr 21	7406003	7405374	-629	-	1	456	151	YES	YES
Slitt-γREPAT-13	LR824552.2	Chr 21	7452619	7450849	-1770	-	1	468	134	YES	YES
Slitt-γREPAT-14	LR824552.2	Chr 21	7456030	7457090	1060	+	1	438	145	YES	YES
Slitt-γREPAT-15	LR824552.2	Chr 21	7459512	7458036	-1476	-	1	426	141	YES	YES
Slitt-γREPAT-16	LR824552.2	Chr 21	7465589	7467524	1935	+	1	402	133	YES	YES
Slitt-γREPAT-2	LR824552.2	Chr 21	7364928	7364424	-504	-	1	366	121	YES	YES
Slitt-γREPAT-3	LR824552.2	Chr 21	7368647	7368124	-523	-	1	366	121	YES	YES
Slitt-γREPAT-4	LR824552.2	Chr 21	7372251	7371734	-517	-	1	366	121	YES	YES
Slitt-γREPAT-5	LR824552.2	Chr 21	7381115	7380360	-755	-	1	387	128	YES	YES
Slitt-γREPAT-6	LR824552.2	Chr 21	7383287	7384249	962	+	1	549	182	YES	YES
Slitt-γREPAT-7	LR824552.2	Chr 21	7386700	7385610	-1090	-	1	480	159	YES	YES
Slitt-γREPAT-8	LR824552.2	Chr 21	7391295	7390520	-775	-	1	516	171	YES	YES
Slitt-γREPAT-9	LR824552.2	Chr 21	7392645	7393260	615	+	1	456	151	YES	YES

### Sheet: H.armigera(GCA_030705265.1)
Name	Chr ID	Chr name	Start	End	Lenght	Strand	Introns	Lenght nt	Lenght AA	Sign Pep	MBF2 motif	Gene ID
Harm-βREPAT1	NC_087123.1	Chr4	12773070	12773757	687	+	1	333	110	YES	YES	XM_064034320.1,PZC76563.1
Harm-βREPAT2	NC_087128.1	Chr9	6455771	6454789	-982	-	1	333	110	YES	YES	XM_021325569.3
Harm-βREPAT3	NC_087132.1	Chr13	5180122	5176067	-4055	-	1	333	110	YES	YES	XM_021327997.3
Harm-βREPAT4	NC_087133.1	Chr14	6900112	6898229	-1883	-	1	333	110	YES	YES	XM_021333863.3
Harm-βREPAT5	NC_087133.1	Chr14	6920011	6918121	-1890	-	1	324	107	YES	YES
Harm-βREPAT6	NC_087133.1	Chr14	7095206	7104342	9136	+	1	345	114	YES	YES
Harm-βREPAT7a	NC_087136.1	Chr17	8644390	8641621	-2769	-	1	345	114	YES	YES	XM_049846287.2
Harm-βREPAT7b	NC_087136.1	Chr17	8649314	8647931	-1383	-	1	351	116	YES	YES	XM_064038973.1
Harm-βREPAT8a	NC_087143.1	Chr24	4265074	4265553	479	+	0	480	159	YES	YES
Harm-βREPAT8b	NC_087143.1	Chr24	2558754	2558350	-404	-	0	405	134	YES	YES
Harm-βREPAT9	NC_087143.1	Chr24	4264678	4264310	-368	-	0	369	122	YES	YES
Harm-βREPAT10	NC_087143.1	Chr24	2565100	2564759	-341	-	0	342	113	YES	YES
Harm-βREPAT11a	NC_087143.1	Chr24	2562088	2561759	-329	-	0	330	109	YES	YES
Harm-βREPAT11b	NC_087143.1	Chr24	2561479	2561141	-338	-	0	339	112	YES	YES	XM_064041002.1
Harm-βREPAT12	NC_087143.1	Chr24	2554875	2554516	-359	-	0	360	119	YES	YES	XM_064041002.1
Harm-βREPAT13	NC_087143.1	Chr24	2497732	2498862	1130	+	0	1131	376	YES	YES	XM_021337126.2
Harm-βREPAT15	NC_087146.1	Chr27	625743	629941	4198	+	1	345	114	YES	YES
Harm-βREPAT16	NC_087148.1	Chr29	2699549	2697134	-2415	-	1	327	108	YES	YES	XM_021336709.3
Harm-βREPAT17	NC_087120.1	Chr1	2415683	2416171	488	+	0	489	162	YES	YES
Harm-γREPAT1	NC_087122.1	Chr3	4428323	4431525	3202	+	1	474	157	YES	YES
Harm-γREPAT10	NC_087144.1	Chr25	4757158	4756422	-736	-	1	357	118	YES	YES	XM_049845631.1
Harm-γREPAT11	NC_087144.1	Chr25	4758252	4759026	774	+	1	357	118	YES	YES
Harm-γREPAT12	NC_087144.1	Chr25	4763614	4762992	-622	-	1	324	107	YES	YES
Harm-γREPAT13	NC_087144.1	Chr25	4768093	4767071	-1022	-	1	342	113	YES	YES	XM_049845632_1
Harm-γREPAT14	NC_087144.1	Chr25	4771509	4770758	-751	-	1	342	113	YES	YES
Harm-γREPAT15	NC_087144.1	Chr25	4780635	4779648	-987	-	1	495	164	YES	YES	XM_021341976_2
Harm-γREPAT16	NC_087144.1	Chr25	4785589	4784573	-1016	-	1	495	164	YES	YES	XM_049845622_1
Harm-γREPAT17	NC_087144.1	Chr25	4791862	4790677	-1185	-	1	426	141	YES	YES
Harm-γREPAT18	NC_087144.1	Chr25	4798439	4797573	-866	-	1	435	144	YES	YES	XM_049845628_1
Harm-γREPAT19	NC_087144.1	Chr25	4800497	4799703	-794	-	1	435	144	YES	YES	XM_049845623_1
Harm-γREPAT2	NC_087122.1	Chr3	4433510	4434073	563	+	1	462	153	YES	YES	XM_021344715_2
Harm-γREPAT20	NC_087144.1	Chr25	4803625	4802882	-743	-	1	435	144	YES	YES
Harm-γREPAT21	NC_087144.1	Chr25	4806656	4805915	-741	-	1	435	144	YES	YES
Harm-γREPAT22	NC_087148.1	Chr29	23569	22899	-670	-	1	417	138	YES	YES	XM_021344090_2
Harm-γREPAT23	NC_087146.1	Chr27	27829	27081	-748	-	1	411	136	YES	YES	XM_021334592_2
Harm-γREPAT3	NC_087122.1	Chr3	4437949	4438516	567	+	1	465	154	YES	YES
Harm-γREPAT4	NC_087122.1	Chr3	4442068	4442857	789	+	1	465	154	YES	YES
Harm-γREPAT5	NC_087124.1	Chr5	1760736	1761528	792	-	1	411	136	YES	YES	XM_021343297_2
Harm-γREPAT6	NC_087127.1	Chr8		2406367		+	1	453	150	YES	YES	XM_049838183_1
Harm-γREPAT7	NC_087132.1	Chr13	557547	558237	690	+	1	417	138	YES	YES	XM_021335499_2
Harm-γREPAT8	NC_087132.1	Chr13	560671	560070	-601	-	1	420	139	YES	YES	XM_049840312_1
Harm-γREPAT9	NC_087144.1	Chr25	4747510	4745125	-2385	-	1	369	122	YES	YES	XM_049845630_1

### Sheet: B. mori(GCF_030269925.1)
Name	Chr ID	Chr name	Start	End	Lenght	Strand	Introns	Lenght nt	Lenght AA	Sign Pep	MBF2 motif	Gene ID
Bmor-βREPAT1	NC_085128.1	Chr 22	575131	576354	1223	-	1	336	111	YES	YES
Bmor-βREPAT3	NC_085118.1	Chr 12	10405332	10408891	3559	-	1	333	110	YES	YES	XM_004925484.4
Bmor-βREPAT4	NC_085112.1	Chr 6	9355210	9343977	-11233	-	1	330	109	YES	YES
Bmor-βREPAT6	NC_085112.1	Chr 6	9610531	9611518	987	+	1	342	113	YES	YES
Bmor-βREPAT7a	NC_085127.1	Chr 21	11922071	11920290	-1781	-	1	333	110	YES	YES	XM_004934290.5
Bmor-βREPAT7b	NC_085127.1	Chr 21	11942434	11940658	-1776	-	1	342	113	YES	YES	XM_004929669.5
Bmor-βREPAT7c	NC_085127.1	Chr 21	11951527	11945251	-6276	-	1	342	113	YES	YES	XM_004929670.4
Bmor-βREPAT8a1	NC_085131.1	Chr 25	11386644	11386282	-362	-	0	417	138	YES	YES
Bmor-βREPAT8a2	NC_085131.1	Chr 25	11388397	11388035	-362	-	0	363	120	YES	YES
Bmor-βREPAT8a3	NC_085131.1	Chr 25	11390419	11390003	-416	-	0	342	113	YES	YES
Bmor-βREPAT9	NC_085134.1	Chr 28	5584866	5584495	-371	-	0	372	123	YES	YES
Bmor-βREPAT11a	NC_085134.1	Chr 28	5572706	5573050	344	+	0	345	114	YES	YES	XM_004923389.5
Bmor-βREPAT12	NC_085134.1	Chr 28	5595129	5595485	356	+	0	357	118	YES	YES	NM_001195451.2
Bmor-βREPAT13	NC_085134.1	Chr 28	2921285	2922121	836	+	0	837	278	YES	YES	XM_004933502.5
Bmor-βREPAT14	NC_085134.1	Chr 28	8709804	8709412	-392	-	0	393	130	NO	YES	XM_012688829.4
Bmor-βREPAT15	NC_085108.1	Chr 2	595979	593246	-2733	-	1	345	114	YES	YES	XM_062672558.1
Bmor-βREPAT17	NC_085107.1	Chr 1	2012333	2011860	-473	-	0	474	157	YES	YES
Bmor-γREPAT1	NC_085126.1	Chr 20	6709759	6707150	-2609	-	1	357	118	YES	YES	LOC101738476 (XM_004925270.5)
Bmor-γREPAT2	NC_085126.1	Chr 20	6722258	6714699	-7559	-	1	360	119	YES	YES
Bmor-γREPAT3	NC_085126.1	Chr 20	6728998	6728413	-585	-	1	360	119	YES	YES
Bmor-γREPAT4	NC_085126.1	Chr 20	6738688	6737218	-1470	-	1	360	119	YES	YES
Bmor-γREPAT5	NC_085126.1	Chr 20	6745973	6745167	-806	-	1	366	121	YES	YES
Bmor-γREPAT6	NC_085126.1	Chr 20	6750035	6749267	-768	-	1	366	121	YES	YES
Bmor-γREPAT7	NC_085126.1	Chr 20	6753868	6753117	-751	-	1	366	121	YES	YES
Bmor-γREPAT8	NC_085126.1	Chr 20	6765500	6764019	-1481	-	1	372	123	YES	YES
Bmor-γREPAT9	NC_085126.1	Chr 20	6779850	6778061	-1789	-	1	360	119	YES	YES
Bmor-γREPAT10	NC_085126.1	Chr 20	6787472	6785627	-1845	-	1	369	122	YES	YES	XM_062674393.1
Bmor-γREPAT11	NC_085126.1	Chr 20	6794945	6793089	-1856	-	1	369	122	YES	YES	XM_038018149.2
Bmor-γREPAT12	NC_085126.1	Chr 20	6803192	6802056	-1136	-	1	363	120	YES	YES
Bmor-γREPAT13	NC_085126.1	Chr 20	6813213	6811314	-1899	-	1	363	120	YES	YES	XM_012689665.4

### Sheet: M. sexta (GCF_014839805.1)
Last name	Chr ID	Chr name	Start	End	Length	strand	intron	Lenght nt	Lenght AA	Signal peptide	mbf2 motif	Acc. Number Ref. Genome
Msex-βREPAT1	NC_051140.1	Chr26	19929311	19930403	1092	+	1	327	108	YES	YES	XM_030173681_1
Msex-βREPAT2a	NW_023592239.1	scaff	25863	24654	-1209	-	1	324	107	YES	YES
Msex-βREPAT2b	NW_023595319.1	scaff	242894	241671	-1223	-	1	333	110	YES	YES	XR_005113951_1
Msex-βREPAT2c	NW_023595319.1	scaff	257961	259165	1204	+	1	333	110	YES	YES
Msex-βREPAT3	NC_051138.1	Chr24	8511078	8514927	3849	+	1	333	110	YES	YES	XM_037442329_1
Msex-βREPAT4a	NC_051135.1	Chr21	5810799	5814048	3249	+	1	330	109	YES	YES	XM_037440998_1
Msex-βREPAT4b	NC_051135.1	Chr21	5979576	5976393	-3183	-	1	330	109	YES	YES	XM_037445727_1
Msex-βREPAT5	NC_051135.1	Chr21	5788059	5790776	2717	+	1	333	110	YES	YES	XR_003938752_2
Msex-βREPAT6	NC_051135.1	Chr21	5602298			-	1	336	111	YES	YES
Msex-βREPAT7a	NC_051122.1	Chr8	10648911	10647823	-1088	-	1	333	110	YES	YES
Msex-βREPAT7b	NC_051122.1	Chr8	10653580	10652509	-1071	-	1	333	110	YES	YES	XM_030165404_2
Msex-βREPAT7c	NC_051122.1	Chr8	10657387	10656336	-1051	-	1	333	110	YES	YES	XM_030165406_2
Msex-βREPAT8b	NC_051119.1	Chr5	9606666	9607085	419	+	0	420	139	YES	YES
Msex-βREPAT9	NC_051119.1	Chr5	9606298	9605930	-368	-	0	369	122	YES	YES
Msex-βREPAT10	NC_051119.1	Chr5	9594836	9595165	329	+	0	330	109	YES	YES
Msex-βREPAT11a	NC_051119.1	Chr5	9599683	9600015	332	+	0	333	110	YES	YES	XM_037444110_1
Msex-βREPAT12	NC_051119.1	Chr5	9614214	9614570	356	+	0	357	118	YES	YES
Msex-βREPAT13	NC_051119.1	Chr5	883846	885051	1205	+	0	1206	401	YES	YES
Msex-βREPAT14	NC_051119.1	Chr5	4166203	4166599	396	+	0	396	131	YES	YES
Msex-βREPAT15	NC_051132.1	Chr18	9887325	9883744	-3581	-	1	342	113	YES	YES	XM_037446502_1
Msex-βREPAT17	NC_051141.1	Chr27	18652589	18652116	-473	-	0	474	157	YES	YES
Msex-γREPAT1	NC_051118.1	Chr4	245298	240153	-5145	-	1	357	118	YES	YES
Msex-γREPAT2	NC_051118.1	Chr4	254622	250533	-4089	-	1	357	118	YES	YES
Msex-γREPAT3	NC_051118.1	Chr4	259477	258871	-606	-	1	357	118	YES	YES
Msex-γREPAT4	NC_051118.1	Chr4	268097	267576	-521	-	1	333	110	YES	YES
Msex-γREPAT5	NC_051118.1	Chr4	296134	294695	-1439	-	1	363	120	YES	YES
Msex-γREPAT6	NW_023593364.1	scaff	1432	12	-1420	-	1	324	107	YES	YES
Msex-γREPAT7	NW_023593714.1	scaff	5264	6991	1727	+	1	363	120	YES	YES

### Sheet: Non lep species
Name	Species	Genome	Chr ID	Chr name	Start	End	Length	strand	intron	Lenght nt	Lenght AA	Signal peptide	mbf2 motif	Acc. Number Ref. Genome
Dmel_CG13323	D. melanogaster	dmel_r6.66_FB2025_05	2		13047256	13044695	-2561	-	0	339	112	YES	YES	CG13323
Dmel_CG13324	D. melanogaster	dmel_r6.66_FB2025_05	2		13049656	13049146	-510	-	0	339	112	YES	YES	CG13324
Dmel_CG15043	D. melanogaster	dmel_r6.66_FB2025_05	X		18494168	18493193	-975	-	1	492	163	YES	YES	CG15043
Dmel_CG15044	D. melanogaster	dmel_r6.66_FB2025_05	X		18492006	18491185	-821	-	0	483	160	YES	YES	CG15044
Dmel_CG30411	D. melanogaster	dmel_r6.66_FB2025_05	2		23415939	23417238	1299	+	0	426	141	YES	YES	CG30411
Dmel CG30413	D. melanogaster	dmel_r6.66_FB2025_05	2		23330068	23329543	-525	-	0	369	122	YES	YES	CG30413
Dmel_CG33998	D. melanogaster	dmel_r6.66_FB2025_05	2		18738492	18739143	651	+	1	360	119	YES	YES	CG33998
Dmel_CG31789	D. melanogaster	dmel_r6.66_FB2025_05	2		18605928	18606684	756	+	1	354	117	YES	YES	CG31789
Dmel_CG34026	D. melanogaster	dmel_r6.66_FB2025_05	X		9533818	9534625	807	+	1	354	117	YES	YES	CG34026
Dmel_CG46442	D. melanogaster	dmel_r6.66_FB2025_05	2		22425576	22425981	405	+	1	348	115	YES	YES	CG46442
Aeae_AAEL002263	A. aegypti	GCF_002204515.2	NC_035108.1	Chr2	30276319	30275535	-784	-	1	357	118	YES	YES	AAEL002263
Aeae_AAEL004809	A. aegypti	GCF_002204515.2	NC_035107.1	Chr1	17498094	17498626	532	+	1	468	155	YES	YES	AAEL004809
Aeae_AAEL005428	A. aegypti	GCF_002204515.2	NC_035107.1	Chr1	247775954	247775092	-862	-	1	354	117	YES	YES	AAEL005428
Aeae_AAEL005789	A. aegypti	GCF_002204515.2	NC_035107.1	Chr1	121990520	121991168	648	+	1	588	195	YES	YES	AAEL005789
Aeae_AAEL013885	A. aegypti	GCF_002204515.2	NC_035109.1	Chr3	303464102	303464644	542	+	1	477	158	YES	YES	AAEL013885
Aeae_AAEL021154	A. aegypti	GCF_002204515.2	NC_035108.1	Chr2	326511735	326511394	-341	-	0	342	113	YES	YES	AAEL021154
Tcast_REPAT1	T. castaneum	GCF_031307605.1	NC_087394.1	Chr1	1564934	1564356	-578	-	0	579	192	YES	YES
Tcast_REPAT2	T. castaneum	GCF_031307605.1	NC_087394.1	Chr1	1566015	1565397	-618	-	1	498	165	YES	YES
Tcast_REPAT3	T. castaneum	GCF_031307605.1	NC_087403.1	Chr10	1620149	1619509	-640	-	1	516	171	YES	YES
Amel_REPAT1	A. mellifera	GCF_003254395.2	NC_037639.1		9021836	9021432	-404	-	0	405	134	YES	YES
Amel_REPAT2	A. mellifera	GCF_003254395.2	NC_037653.1		2979382	2978383	-999	-	1	426	141	YES	YES
Cform_KC571955.1	C. formosanus	GCA_013340265.1	BLKM01007528.1		376161	376514	353	+	0	354	117	YES	YES	KC571955.1
Cform_REPAT2	C. formosanus	GCA_013340265.1	BLKM01007528.1		363305	363657	352	+	0	354	117	YES	YES
Cform_REPAT3	C. formosanus	GCA_013340265.1	BLKM01007528.1		359524	359868	344	+	0	345	114	YES	YES
Cform_REPAT4	C. formosanus	GCA_013340265.1	BLKM01007528.1		373309	373654	345	+	0	348	115	YES	YES
Nilu_XM_039420841.1	N. lugens	GCF_014356525.2	NC_052505.1	Chr2	23980662	23982453	1791	+	1	420	139	YES	YES	XM_039420841.1
Nilu_XM_039421106.1	N. lugens	GCF_014356525.2	NC_052505.1	Chr2	36045385	36047768	2383	+	1	510	169	YES	YES	XM_039421106.1
Nilu_XM_039420838.1	N. lugens	GCF_014356525.2	NC_052505.1	Chr2	23988436	23991179	2743	+	1	519	172	NO	YES	XM_039420838.1
Nilu_REPAT4	N. lugens	GCF_014356525.2	NC_052505.1	Chr2	23973016	23977174	4158	+	1	444	147	YES	YES
Thdo_REPAT1	T. domestica	GCF_964235325.1	NC_137462.1	Chr9	36148675	36148292	-383	-	0	384	127	YES	YES
Thdo_REPAT2	T. domestica	GCF_964235325.1	NC_137462.1	Chr9	36126254	36126616	362	+	0	363	120	YES	YES
Thdo_REPAT3	T. domestica	GCF_964235325.1	NC_137462.1	Chr9	36246841	36246434	-407	-	0	408	135	YES	YES
Thdo_REPAT4	T. domestica	GCF_964235325.1	NC_137462.1	Chr9	36097529	36097915	386	+	0	387	128	YES	YES
Isel_XM_046540614.1	I. elegans	GCF_921293095.2	NC_060253.1	Chr8	97647303	97651973	4670	+	2	456	151	YES	YES	XM_046540614.1
Isel_XM_046540628.1	I. elegans	GCF_921293095.2	NC_060253.1	Chr8	97703917	97718811	14894	+	2	378	125	YES	YES	XM_046540628.1
